# Understanding the phase separation characteristics of nucleocapsid protein provides a new therapeutic opportunity against SARS-CoV-2

**DOI:** 10.1101/2020.10.09.332734

**Authors:** Dan Zhao, Weifan Xu, Xiaofan Zhang, Xiaoting Wang, Enming Yuan, Yuanpeng Xiong, Shenyang Wu, Shuya Li, Nian Wu, Tingzhong Tian, Xiaolong Feng, Hantao Shu, Peng Lang, Xiaokun Shen, Haitao Li, Pilong Li, Jianyang Zeng

**Affiliations:** Institute for Interdisciplinary Information Sciences, Tsinghua University, Beijing, China; Beijing Advanced Innovation Center for Structural Biology, Beijing Frontier Research Center for Biological Structure, Tsinghua University-Peking University Joint Center for Life Sciences, School of Life Sciences, Tsinghua University, Beijing, China; Silexon AI Technology Co., Ltd., Nanjing, Jiangsu Province, China; Bioinformatics Division, BNRIST/Department of Computer Science and Technology, Tsinghua University, Beijing, China; Protein Preparation and Identification Facility, Technology Center for Protein Science, Tsinghua University, Beijing, China; Institute of Pathology, Tongji Hospital, Tongji Medical College, Huazhong University of Science and Technology, Wuhan, Hubei Province, China; Convalife (Shanghai) Co., Ltd., Shanghai, China; Beijing Advanced Innovation Center for Structural Biology, Tsinghua-Peking Joint Center for Life Sciences, Department of Basic Medical Sciences, School of Medicine, Tsinghua University, Beijing, China; MOE Key Laboratory of Bioinformatics, Tsinghua University, Beijing, China

## Abstract

The ongoing coronavirus disease 2019 (COVID-19) pandemic has raised an urgent need to develop effective therapeutics against the severe acute respiratory syndrome coronavirus 2 (SARS-CoV-2). As a potential antiviral drug target, the nucleocapsid (N) protein of SARS-CoV-2 functions as a viral RNA chaperone and plays vital and multifunctional roles during the life cycle of coronavirus^1-3^. In this study, we discovered that the N protein of SARS-CoV-2 undergoes liquid-liquid phase separation (LLPS) both *in vitro* and *in vivo*, which is further modulated by viral RNA. In addition, we found that, the core component of the RNA-dependent RNA polymerase (RdRp) of SARS-CoV-2, nsp12, preferentially partitions into the N protein condensates. Moreover, we revealed that, two small molecules, i.e., CVL218 and PJ34, can be used to intervene the N protein driven phase separation and loosen the compact structures of the condensates of the N-RNA-nsp12 complex of SARS-CoV-2. The discovery of the LLPS-mediated interplay between N protein and nsp12 and the corresponding modulating compounds illuminates a feasible way to improve the accessibility of antiviral drugs (e.g., remdesivir) to their targets (e.g., nsp12/RdRp), and thus may provide useful hints for further development of effective therapeutic strategies against SARS-CoV-2.

---

To date, tens of millions of people have been infected with severe acute respiratory syndrome coronavirus 2 (SARS-CoV-2), causing the outbreak of the respiratory disease named the coronavirus disease 2019 (COVID-19). As a newly emerged member of the coronavirus family, SARS-CoV-2 is an enveloped positive-strand RNA virus, which has probably the largest genome (approximately 30 kb) among all RNA viruses. The nucleocapsid (N) protein of SARS-CoV-2 is mainly responsible for recognizing and wrapping viral RNA into helically symmetric structures, and thus insulates the viral genome from external environment^1^. It was also reported that N protein can boost the efficiency of transcription and replication of viral RNA, implying its vital and multifunctional roles in the life cycle of coronavirus^2,3^. Considering the abundant expression and high immunogenicity of N protein during viral infection, accumulating studies have been performed to investigate the potential of N protein to serve as an antiviral drug target^4-7^.

In recent years, liquid-liquid phase separation (LLPS) has been shown to offer a highly efficient mechanism to spatially and temporally modulate the cellular processes, such as signaling transduction^8,9^, transcriptional control^10-12^ and chromosome remodeling^13,14^. Currently, more and more researches have shown that LLPS also participates in multiple aspects of viral infection, including viral replication, transcriptional regulation, and the formation of stress granules to modulate host immune response^15-22^. In general, viral transcription and replication tend to take place in a specific intracellular compartment called viral factory or viral inclusion^22-24^, and particularly the replication and transcription complexes (RTCs) in coronaviruses^25-27^. Recent studies on negative-strand RNA viruses such as rabies virus, vesicular stomatitis virus (VSV) and measles virus (MeV), have indicated that LLPS is a common mechanism for N protein and phosphoprotein (P protein) to form viral inclusion-like structures^17-19^. Despite these known evidences of LLPS in negative-strand RNA viruses, it is unclear whether the N protein of SARS-CoV-2 or other coronaviruses undergoes LLPS and how the N protein driven phase separation participates in viral multiplication.

In this study, we determined the unique characteristics of the phase separation driven by the N protein of SARS-CoV-2 (termed SARS-CoV-2-N) both *in vitro* and *in vivo*. The influence of individual protein domains, mutations and nucleic acids on the phase condensation of SARS-CoV-2-N was also depicted. Importantly, the interplay between the N protein-viral RNA complex of SARS-CoV-2 (termed SARS-CoV-2-N-RNA) and nsp12, the key component of the coronavirus RTCs, was demonstrated to be mediated by LLPS. Furthermore, we found that two small molecules targeting the SARS-CoV-2-N are able to intervene the phase separation properties of the N protein-viral RNA-nsp12 (termed SARS-CoV-2-N-RNA-nsp12) complex, which may improve the accessibility of other antiviral drugs (e.g., remdesivir) to their viral targets (e.g., nsp12/RdRp). Our findings thus open a new opportunity for developing efficacious therapeutics against SARS-CoV-2.
