## Supplementary material for "Understanding the phase separation characteristics of nucleocapsid protein provides a new therapeutic opportunity against SARS-CoV-2": Supplementary Table 1.xlsx

### Sheet: Sheet1
Supplementary Table 1. Primers used in this study
Primer name	Sequence (5' - 3')	Purpose
N-NdeI1-F	GTTTCATATGAGCGATAACGGTCCGCAA	Cloning of N full length (1-419) and separate domain for in vitro protein expression
N-NdeI174-F	GTTTCATATGGAGGGTAGCCGTGGT
N-NdeI250-F	GTTTCATATGAGCGCGGCGGAAGCG
N-NdeI365-F	GTTTCATATGCCGACCGAGCCGAAG
N-XhoI40stop-R	CCCTCGAGCTAACGTTGTTTGCTACG
N-XhoI249stop-R	CCCTCGAGCTACTTTTTGGTAACGGT
N-XhoI364stop-R	CCCTCGAGCTACGGAAAGGTTTTGTACGCG
N-XhoI419stop-R	CCCTCGAGCTACGCTTGGGTGCTATC
N-△IDR3-R	GTGGTGGTGGTGCTCGAGCTACGGAAAGGTTTTGTACGCG	Cloning of N truncations for in vitro protein expression
N-△IDR1-F	AGATTGGTGGATCCCATATGCGTCCGCAAGGTCTGCCG
N-△NTD-F	GGTGCGCGTAGCAAACAACGTGAGGGTAGCCGTGGTGGTAGC
N-△NTD-R	GCTACCACCACGGCTACCCTCACGTTGTTTGCTACGCGCACC
N-△IDR2(LKR)-F	CCCTGCCGAAAGGTTTCTATGCGAGCGCGGCGGAAGCGAGCAAG
N-△IDR2(LKR)-R	CTTGCTCGCTTCCGCCGCGCTCGCATAGAAACCTTTCGGCAGGG
N-△CTD-F	GGTCAAACCGTTACCAAAAAGCCGACCGAGCCGAAGAAAGACAAG
N-△CTD-R	CTTGTCTTTCTTCGGCTCGGTCGGCTTTTTGGTAACGGTTTGACC
N-mutant-R203K-F	GGTAGCAGCAAGGGTACCAGCCCGGCGCG	Cloning of N mutations for in vitro protein expression
N-mutant-R203K-R	GGTACCCTTGCTGCTACCCGGGGTGCTG
N-mutant-S194L-F	AGCCGTAACAGCCTGCGTAACAGCACCCCGGGTAG
N-mutant-S194L-R	CGCAGGCTGTTACGGCTACGGCTGCTG
N-mutant-S197L-F	AGCCGTAACCTGACCCCGGGTAGCAGCCG
N-mutant-S197L-R	GGGGTCAGGTTACGGCTGCTGTTACGG
N-mutant-S188L-F	GCCGTAGCAGCCTGCGTAGCCGTAACAGCAGC
N-mutant-S188L-R	ACGCAGGCTGCTACGGCTGCTCGCTTG
N-mutant-FL-F	GTCGCGGATCCGAATTCATGAGCGATAACGGTCCGC
N-mutant-FL-R	TTACGCTTGGGTGCTATCC
Plasmid-28a-F	ATAGCACCCAAGCGTAACTCGAGCACCACCACCACCAC
Plasmid-28a-R	GAATTCGGATCCGCGACCC
EGFP-F	TGTATTTTCAGGGCGCCATGGGGATGAAAGTGAGCAAGGGCG	Adding an EGFP-tag to the N-terminus of N truncations and separate domains for in vitro protein expression
0-EGFP-FL-R	ACCGTTATCGCTCATACTGCCGCCTGAACCGCCAGAACCCCCTGAGCCCCCCTTGTACAGCTCGTCCATG
0-FL-F	GGGGGCTCAGGGGGTTCTGGCGGTTCAGGCGGCAGTATGAGCGATAACGGTCCGC
0-FL-R	GGTTTCTTTACCAGACTCGAGTTACGCTTGGGTGCTATCCG
1-EGFP-IDR1-R	ACCGTTATCGCTCATACTGCCGCCTGAACCGCCAGAACCCCCTGAGCCCCCCTTGTACAGCTCGTCCATG
1-IDR1-F	GGGGGCTCAGGGGGTTCTGGCGGTTCAGGCGGCAGTATGAGCGATAACGGTCCGC
1-IDR1-R	GGTTTCTTTACCAGACTCGAGACGTTGTTTGCTACGCGCA
2-EGFP-NTD-R	AGACCTTGCGGACGACTGCCGCCTGAACCGCCAGAACCCCCTGAGCCCCCCTTGTACAGCTCGTCCATG
2-NTD-F	GGGGGCTCAGGGGGTTCTGGCGGTTCAGGCGGCAGTCGTCCGCAAGGTCTGCCG
2-NTD-R	GGTTTCTTTACCAGACTCGAGCGCATAGAAACCTTTCGGCA
3-EGFP-IDR2-R	ACCACGGCTACCCTCACTGCCGCCTGAACCGCCAGAACCCCCTGAGCCCCCCTTGTACAGCTCGTCCATG
3-IDR2-F	GGGGGCTCAGGGGGTTCTGGCGGTTCAGGCGGCAGTGAGGGTAGCCGTGGTGGTAGC
3-IDR2-R	GGTTTCTTTACCAGACTCGAGCTTTTTGGTAACGGTTTGACCC
4-EGFP-CTD-R	CGCTTCCGCCGCGCTACTGCCGCCTGAACCGCCAGAACCCCCTGAGCCCCCCTTGTACAGCTCGTCCATG
4-CTD-F	GGGGGCTCAGGGGGTTCTGGCGGTTCAGGCGGCAGTAGCGCGGCGGAAGCGAGC
4-CTD-R	GGTTTCTTTACCAGACTCGAGCGGAAAGGTTTTGTACGCGT
5-EGFP-IDR3-R	TTCTTCGGCTCGGTCGGACTGCCGCCTGAACCGCCAGAACCCCCTGAGCCCCCCTTGTACAGCTCGTCCATG
5-IDR3-F	GGGGGCTCAGGGGGTTCTGGCGGTTCAGGCGGCAGTCCGACCGAGCCGAAGAAA
5-IDR3-R	GGTTTCTTTACCAGACTCGAGCGCTTGGGTGCTATCCGC
6-EGFP-IDR1-KO-R	AGACCTTGCGGACGACTGCCGCCTGAACCGCCAGAACCCCCTGAGCCCCCCTTGTACAGCTCGTCCATG
6-IDR1-KO-F	GGGGGCTCAGGGGGTTCTGGCGGTTCAGGCGGCAGTCGTCCGCAAGGTCTGCCG
6-IDR1-KO-R	GGTTTCTTTACCAGACTCGAGCGCTTGGGTGCTATCCGC
7-EGFP-NTD-KO-R	ACCGTTATCGCTCATACTGCCGCCTGAACCGCCAGAACCCCCTGAGCCCCCCTTGTACAGCTCGTCCATG
7-NTD-KO-1-F	GGGGGCTCAGGGGGTTCTGGCGGTTCAGGCGGCAGTATGAGCGATAACGGTCCGC
7-NTD-KO-1-R	ACCACGGCTACCCTCACGTTGTTTGCTACGCGCA
7-NTD-KO-2-F	CGTAGCAAACAACGTGAGGGTAGCCGTGGTGGTAGC
7-NTD-KO-2-R	GGTTTCTTTACCAGACTCGAGCGCTTGGGTGCTATCCGC
8-EGFP-IDR2-KO-R	ACCGTTATCGCTCATACTGCCGCCTGAACCGCCAGAACCCCCTGAGCCCCCCTTGTACAGCTCGTCCATG
8-IDR2-KO-1-F	GGGGGCTCAGGGGGTTCTGGCGGTTCAGGCGGCAGTATGAGCGATAACGGTCCGC
8-IDR2-KO-1-R	CGCTTCCGCCGCGCTCGCATAGAAACCTTTCGGCA
8-IDR2-KO-2-F	AAAGGTTTCTATGCGAGCGCGGCGGAAGCGAGC
8-IDR2-KO-2-R	GGTTTCTTTACCAGACTCGAGCGCTTGGGTGCTATCCGC
9-EGFP-CTD-KO-R	ACCGTTATCGCTCATACTGCCGCCTGAACCGCCAGAACCCCCTGAGCCCCCCTTGTACAGCTCGTCCATG
9-CTD-KO-1-F	GGGGGCTCAGGGGGTTCTGGCGGTTCAGGCAGTATGAGCGATAACGGTCCGC
9-CTD-KO-1-R	CTTCGGCTCGGTCGGCTTTTTGGTAACGGTTTGACCC
9-CTD-KO-2-F	ACCGTTACCAAAAAGCCGACCGAGCCGAAGAAA
9-CTD-KO-2-R	GGTTTCTTTACCAGACTCGAGCGCTTGGGTGCTATCCGC
10-EGFP-IDR3-KO-R	ACCGTTATCGCTCATACTGCCGCCTGAACCGCCAGAACCCCCTGAGCCCCCCTTGTACAGCTCGTCCATG
10-IDR3-KO-F	GGGGGCTCAGGGGGTTCTGGCGGTTCAGGCGGCAGTATGAGCGATAACGGTCCGC
10-IDR3-KO-R	GGTTTCTTTACCAGACTCGAGCGGAAAGGTTTTGTACGCGT
9-CTD-KO-1-F	GGGGGCTCAGGGGGTTCTGGCGGTTCAGGCAGTATGAGCGATAACGGTCCGC
9-CTD-KO-1-R	CTTCGGCTCGGTCGGCTTTTTGGTAACGGTTTGACCC
9-CTD-KO-2-F	ACCGTTACCAAAAAGCCGACCGAGCCGAAGAAA
9-CTD-KO-2-R	GGTTTCTTTACCAGACTCGAGCGCTTGGGTGCTATCCGC
10-EGFP-IDR3-KO-R	ACCGTTATCGCTCATACTGCCGCCTGAACCGCCAGAACCCCCTGAGCCCCCCTTGTACAGCTCGTCCATG
10-IDR3-KO-F	GGGGGCTCAGGGGGTTCTGGCGGTTCAGGCGGCAGTATGAGCGATAACGGTCCGC
10-IDR3-KO-R	GGTTTCTTTACCAGACTCGAGCGGAAAGGTTTTGTACGCGT
EGFP-N-FL-mutant-F	GCGGTTCAGGCGGCAGTATGAGCGATAACGGTCCGCAAAACC	Adding an EGFP-tag to the N-terminus of N mutations for in vitro protein expression
EGFP-N-FL-mutant-R	TCTTTACCAGACTCGAGTTACGCTTGGGTGCTATCCGCGC
EGFP-Plasmid-mutant-F	CTCGAGTCTGGTAAAGAAACCGCTG
EGFP-Plasmid-mutant-R	ACTGCCGCCTGAACCGCCAGAAC
native-DNA-30nt-F	GATTTCATCTAAACGAACAAACTAAAATGT	30-bp viral DNA for LLPS in vitro
native-DNA-30nt-R	ACATTTTAGTTTGTTCGTTTAGATGAAATC

### Sheet: Sheet2
Supplementary Table 1
List of primers used in this study.
